# A human brain vascular atlas reveals diverse cell mediators of Alzheimer’s disease risk

**DOI:** 10.1101/2021.04.26.441262

**Authors:** Andrew C. Yang, Ryan T. Vest, Fabian Kern, Davis P. Lee, Christina A. Maat, Patricia M. Losada, Michelle B. Chen, Maayan Agam, Nicholas Schaum, Nathalie Khoury, Kruti Calcuttawala, Róbert Pálovics, Andrew Shin, Elizabeth Y. Wang, Jian Luo, David Gate, Julie A. Siegenthaler, M. Windy McNerney, Andreas Keller, Tony Wyss-Coray

## Abstract

The human brain vasculature is of vast medical importance: its dysfunction causes disability and death, and the specialized structure it forms—the blood-brain barrier—impedes treatment of nearly all brain disorders. Yet, no molecular atlas of the human brain vasculature exists. Here, we develop Vessel Isolation and Nuclei Extraction for Sequencing (VINE-seq) to profile the major human brain vascular and perivascular cell types through 143,793 single-nucleus transcriptomes from 25 hippocampus and cortex samples of 17 control and Alzheimer’s disease (AD) patients. We identify brain region-enriched pathways and genes divergent between humans and mice, including those involved in disease. We describe the principles of human arteriovenous organization, recapitulating a gradual endothelial and punctuated mural cell continuum; but discover that many zonation and cell-type markers differ between species. We discover two subtypes of human pericytes, marked by solute transport and extracellular matrix (ECM) organization; and define perivascular versus meningeal fibroblast specialization. In AD, we observe a selective vulnerability of ECM-maintaining pericytes and gene expression patterns implicating dysregulated blood flow. With an expanded survey of brain cell types, we find that 30 of the top 45 AD GWAS genes are expressed in the human brain vasculature, confirmed *in situ*. Vascular GWAS genes map to endothelial protein transport, adaptive immune, and ECM pathways. Many are microglia-specific in mice, suggesting an evolutionary transfer of AD risk to human vascular cells. Our work unravels the molecular basis of the human brain vasculature, informing our understanding of overall brain health, disease, and therapy.
