## Supplementary material for "A human brain vascular atlas reveals diverse cell mediators of Alzheimer’s disease risk": SI Table 6 AD DEGs

### Sheet: Arterial
Gene	p_val	avg_logFC	pct.1	pct.2	p_val_adj
TIMP3	7.88e-45	0.73879	0.456	0.347	1.86e-40
KLF2	7.54e-44	0.701299	0.241	0.121	1.78e-39
NKAIN2	9.91e-23	0.696547	0.253	0.129	2.33e-18
KLF12	2.79e-30	0.558397	0.31	0.185	6.58e-26
PCDH9	1.85e-28	0.540698	0.28	0.193	4.35e-24
SLC9A3R2	1.79e-14	0.484131	0.182	0.116	4.22e-10
SLC39A10	6.69e-47	0.483987	0.368	0.272	1.58e-42
SLC16A14	1.64e-16	0.448929	0.189	0.112	3.86e-12
SLC12A2	5.72e-18	0.437791	0.266	0.205	1.35e-13
DSTN	2.15e-21	0.434465	0.168	0.117	5.06e-17
LEF1	3.36e-28	0.424312	0.415	0.348	7.9e-24
AC019197.1	2.2e-16	0.411243	0.449	0.362	5.19e-12
PCSK5	2.01e-08	0.391358	0.22	0.168	0.000473093
STXBP6	4.32e-14	0.379203	0.273	0.198	1.02e-09
FRMD4B	8.02e-13	0.377656	0.192	0.137	1.89e-08
KLF7	1.24e-15	0.376858	0.239	0.187	2.93e-11
MT-ND3	2.64e-16	0.375002	0.29	0.215	6.22e-12
LDLRAD4	1e-15	0.356157	0.285	0.214	2.36e-11
VCL	1.74e-23	0.354875	0.232	0.189	4.09e-19
JUND	4.66e-14	0.351956	0.223	0.17	1.1e-09
DUSP1	5.77e-22	0.351387	0.249	0.205	1.36e-17
FRY	1.59e-12	0.34843	0.176	0.136	3.75e-08
KLF6	2.68e-11	0.347055	0.233	0.186	6.31e-07
ITGA6	4.07e-15	0.346855	0.313	0.254	9.57e-11
SRGAP2B	7.64e-11	0.344539	0.201	0.158	1.8e-06
FP236383.1	1.33e-47	0.343353	0.768	0.689	3.12e-43
ZNF704	9.45e-12	0.338165	0.175	0.131	2.23e-07
EMCN	1.58e-13	0.338067	0.329	0.291	3.73e-09
NFIA	1.37e-19	0.330737	0.524	0.443	3.22e-15
SSFA2	4.4e-11	0.329085	0.246	0.199	1.04e-06
ABCG2	1.35e-16	0.323014	0.379	0.314	3.18e-12
COBLL1	2.39e-31	0.322697	0.711	0.66	5.63e-27
SPTAN1	4.77e-12	0.316918	0.205	0.155	1.12e-07
HERPUD1	4.02e-12	0.315779	0.274	0.208	9.46e-08
ATP13A3	3.87e-19	0.315364	0.247	0.23	9.11e-15
ENTPD1	1.53e-13	0.311338	0.247	0.213	3.61e-09
EML1	2.1e-12	0.310762	0.157	0.111	4.94e-08
MECOM	1.76e-36	0.309666	0.889	0.857	4.15e-32
ATXN1	1.06e-12	0.307519	0.313	0.267	2.5e-08
SAMD12	6.64e-14	0.303879	0.453	0.378	1.56e-09
LIFR	1.07e-09	0.301001	0.243	0.199	2.52e-05
MLLT3	1.31e-09	0.300017	0.269	0.214	3.09e-05
RBMS2	3.83e-22	-0.300111	0.223	0.355	9.02e-18
TMTC1	1.68e-22	-0.301241	0.499	0.631	3.95e-18
RNF144B	1.47e-10	-0.305526	0.383	0.513	3.45e-06
ZFYVE28	1e-11	-0.305841	0.146	0.232	2.36e-07
SYNE2	3.1e-17	-0.307213	0.403	0.547	7.3e-13
MERTK	2.2e-15	-0.307737	0.109	0.188	5.18e-11
PON2	4.71e-11	-0.309549	0.145	0.233	1.11e-06
ACER2	4.08e-11	-0.309988	0.114	0.197	9.61e-07
STAT3	2.17e-25	-0.310595	0.26	0.409	5.11e-21
MYOF	1.49e-21	-0.312321	0.214	0.34	3.51e-17
ZMYND8	2.17e-08	-0.319854	0.137	0.226	0.000511085
ADD1	3.79e-22	-0.32538	0.359	0.508	8.93e-18
DEPP1	6.12e-20	-0.326219	0.108	0.197	1.44e-15
HIVEP1	7.45e-10	-0.329202	0.15	0.239	1.75e-05
IGFBP7	6.3e-21	-0.331589	0.221	0.359	1.48e-16
ABL2	3.91e-18	-0.341343	0.148	0.246	9.21e-14
DHRSX	8.61e-17	-0.342296	0.116	0.21	2.03e-12
MT2A	2.85e-14	-0.343019	0.201	0.281	6.7e-10
SVIL	4.32e-26	-0.344059	0.191	0.318	1.02e-21
KCNT2	1.07e-15	-0.354697	0.189	0.296	2.53e-11
NEK7	1.24e-17	-0.35653	0.244	0.36	2.92e-13
UBE2E2	4.77e-14	-0.358843	0.123	0.203	1.12e-09
THSD7A	1.09e-27	-0.358988	0.519	0.641	2.56e-23
TM4SF1	8.15e-17	-0.362674	0.156	0.261	1.92e-12
PARVB	3.4e-21	-0.367238	0.177	0.3	8.01e-17
GNB4	3.89e-12	-0.368	0.129	0.224	9.16e-08
CMIP	2.15e-40	-0.368988	0.215	0.39	5.07e-36
GRB10	2.06e-21	-0.369881	0.369	0.489	4.86e-17
TGM2	1.17e-34	-0.376526	0.177	0.322	2.76e-30
ITGA1	2.15e-24	-0.377039	0.365	0.511	5.06e-20
BCR	1.35e-15	-0.379516	0.126	0.226	3.18e-11
PIK3C2B	2.15e-19	-0.379908	0.101	0.189	5.05e-15
YBX3	1.84e-29	-0.380016	0.166	0.3	4.32e-25
OSMR	8.81e-22	-0.38435	0.195	0.328	2.07e-17
SLCO4A1	5.31e-31	-0.389708	0.193	0.335	1.25e-26
GLIS3	2.54e-29	-0.398224	0.259	0.419	5.98e-25
ADAMTS1	1.56e-30	-0.405329	0.187	0.325	3.66e-26
PLPP1	5.03e-21	-0.41188	0.481	0.602	1.18e-16
HIPK3	2.93e-29	-0.416044	0.233	0.385	6.9e-25
VMP1	9.19e-22	-0.419658	0.146	0.26	2.16e-17
MKL2	1.75e-46	-0.428099	0.446	0.637	4.11e-42
ATP11A	8.56e-31	-0.430631	0.137	0.273	2.01e-26
BSG	3.03e-22	-0.43093	0.234	0.358	7.14e-18
PLSCR1	8.33e-31	-0.432199	0.155	0.302	1.96e-26
SLC1A1	1.23e-18	-0.436854	0.166	0.295	2.9e-14
RFTN1	1.46e-51	-0.441301	0.194	0.378	3.45e-47
CFH	1.81e-35	-0.446304	0.305	0.477	4.25e-31
RPS6KA5	1.4e-30	-0.453527	0.205	0.352	3.29e-26
SAT1	1.53e-21	-0.467458	0.247	0.386	3.59e-17
FKBP5	1.44e-27	-0.46985	0.203	0.351	3.38e-23
PAPSS2	5.13e-22	-0.48135	0.13	0.262	1.21e-17
RPGR	8.79e-39	-0.482361	0.222	0.388	2.07e-34
MCTP1	1.13e-27	-0.492415	0.327	0.457	2.66e-23
HIF1A-AS2	6.29e-15	-0.498411	0.103	0.193	1.48e-10
CHIC2	3.18e-34	-0.505502	0.113	0.249	7.48e-30
CNKSR3	7.64e-31	-0.506058	0.129	0.247	1.8e-26
ATP1A1	1.03e-29	-0.511747	0.102	0.222	2.41e-25
SFMBT2	1.06e-26	-0.513692	0.152	0.272	2.49e-22
SULF2	7.17e-30	-0.514577	0.108	0.24	1.69e-25
ELL2	4.07e-36	-0.525999	0.114	0.235	9.59e-32
BACE2	6.31e-45	-0.532323	0.171	0.333	1.49e-40
IL4R	1.26e-50	-0.573106	0.115	0.279	2.96e-46
ABCC4	2.46e-44	-0.575689	0.12	0.277	5.79e-40
ABCD3	3.42e-28	-0.594235	0.157	0.278	8.05e-24
PDZD2	9.34e-51	-0.604836	0.351	0.572	2.2e-46
RELL1	4.65e-55	-0.614908	0.156	0.35	1.09e-50
PLSCR4	2.31e-56	-0.721614	0.118	0.304	5.44e-52
NAMPT	5.56e-66	-0.804547	0.165	0.367	1.31e-61
CP	3.46e-80	-0.877944	0.234	0.459	8.15e-76
ADAMTS9	8.15e-268	-1.38898	0.248	0.629	1.92e-263

### Sheet: Capillary
Gene	p_val	avg_logFC	pct.1	pct.2	p_val_adj
PCDH9	1.3e-128	0.742546	0.315	0.164	3.06e-124
SLC39A10	0	0.72214	0.664	0.474	0
GPR85	1.99e-114	0.6962	0.251	0.127	4.68e-110
SLCO1A2	2.22e-166	0.596179	0.223	0.114	5.22e-162
ZNF385B	9.95e-91	0.555017	0.306	0.184	2.34e-86
GPCPD1	1.25e-60	0.517684	0.341	0.278	2.93e-56
EMCN	4.22e-82	0.498484	0.379	0.264	9.92e-78
SPOCK3	2.05e-118	0.494994	0.405	0.275	4.83e-114
SLC38A5	2.65e-101	0.487859	0.21	0.126	6.23e-97
SAMD4A	1.09e-47	0.459403	0.167	0.164	2.57e-43
NRG3	3.19e-21	0.445622	0.186	0.131	7.52e-17
KLF2	2.88e-96	0.443841	0.334	0.239	6.78e-92
A2M	1.54e-158	0.43398	0.519	0.391	3.62e-154
ABCG2	3.14e-133	0.428157	0.499	0.399	7.4e-129
STXBP6	5.25e-56	0.407528	0.364	0.262	1.24e-51
RIMKLB	1.18e-22	0.394628	0.384	0.364	2.77e-18
KLF12	8.13e-53	0.381968	0.298	0.215	1.91e-48
HEG1	4.89e-75	0.379991	0.325	0.239	1.15e-70
ITPKB	1.24e-42	0.362844	0.205	0.139	2.91e-38
NET1	1.91e-50	0.362684	0.204	0.146	4.49e-46
SLC44A1	1.04e-35	0.355575	0.182	0.122	2.45e-31
ST6GAL1	2.94e-126	0.34848	0.522	0.44	6.93e-122
LIFR	5.91e-47	0.346964	0.216	0.155	1.39e-42
SRGAP2B	4.12e-56	0.338249	0.276	0.205	9.71e-52
HLF	9.32e-38	0.336682	0.202	0.138	2.19e-33
INPP5D	3.4e-54	0.325104	0.366	0.333	7.99e-50
LEF1	6.59e-60	0.32213	0.542	0.458	1.55e-55
TBC1D4	1.57e-107	0.311488	0.659	0.602	3.69e-103
ITM2A	6.13e-43	0.303365	0.186	0.134	1.44e-38
COL4A2	4.58e-24	0.303063	0.161	0.142	1.08e-19
SRGAP2	1.88e-55	0.302037	0.363	0.288	4.44e-51
HERPUD1	2.7e-34	0.300684	0.301	0.243	6.35e-30
ACER2	9.24e-53	-0.303111	0.205	0.307	2.17e-48
ATP7B	1.97e-57	-0.305627	0.147	0.223	4.65e-53
RPS6KA5	4.29e-37	-0.306091	0.127	0.193	1.01e-32
ANO2	3.95e-128	-0.307908	0.585	0.684	9.29e-124
CCNY	2.26e-99	-0.312651	0.636	0.753	5.33e-95
NPAS2	6.02e-77	-0.313659	0.326	0.434	1.42e-72
NPIPB5	7.39e-50	-0.318941	0.281	0.352	1.74e-45
SAT1	3.43e-54	-0.320862	0.208	0.296	8.08e-50
DHRSX	1.05e-46	-0.322626	0.131	0.217	2.47e-42
NR3C2	9.84e-66	-0.327208	0.469	0.559	2.32e-61
SCARB1	3.07e-56	-0.335591	0.351	0.463	7.22e-52
TFRC	2.95e-11	-0.343518	0.275	0.361	6.93e-07
DEPP1	3.76e-74	-0.346426	0.103	0.183	8.86e-70
PECAM1	1.6e-85	-0.347241	0.317	0.454	3.76e-81
FLT1	0	-0.347286	0.901	0.95	0
RPGR	1.34e-105	-0.347891	0.261	0.388	3.16e-101
YBX3	2.17e-91	-0.351518	0.175	0.289	5.12e-87
PON2	3.77e-92	-0.357018	0.265	0.397	8.87e-88
CHST15	9.66e-32	-0.359563	0.113	0.173	2.27e-27
PRKX	2.58e-51	-0.364368	0.115	0.193	6.08e-47
TSHZ2	9.8e-34	-0.371769	0.151	0.222	2.31e-29
IQSEC1	1.09e-61	-0.375846	0.127	0.206	2.56e-57
NEAT1	0	-0.37621	0.909	0.959	0
GALNT17	5.7e-41	-0.383565	0.115	0.191	1.34e-36
P4HA1	1.1e-58	-0.383976	0.145	0.231	2.59e-54
EMP2	1.13e-65	-0.386729	0.148	0.25	2.66e-61
MYOF	1.33e-101	-0.424512	0.127	0.229	3.12e-97
ZMYND8	5.11e-26	-0.42489	0.144	0.256	1.2e-21
SULF2	6.28e-80	-0.428944	0.122	0.227	1.48e-75
PDE10A	1.95e-148	-0.431246	0.378	0.553	4.59e-144
SLC2A3	3.68e-114	-0.432682	0.2	0.343	8.66e-110
SMAD6	1.09e-47	-0.442567	0.172	0.305	2.57e-43
MEF2A	5.68e-113	-0.445173	0.525	0.647	1.34e-108
CNKSR3	3.74e-84	-0.447395	0.163	0.283	8.79e-80
NDRG1	1.12e-71	-0.451067	0.112	0.187	2.63e-67
GALNT18	5.01e-194	-0.455379	0.609	0.766	1.18e-189
BSG	7.51e-177	-0.465258	0.55	0.659	1.77e-172
RFTN1	2.63e-151	-0.483236	0.104	0.213	6.19e-147
IL4R	2.69e-146	-0.485519	0.176	0.326	6.34e-142
SLCO4A1	1.99e-178	-0.497059	0.245	0.433	4.68e-174
ABCD3	9.09e-88	-0.505268	0.126	0.212	2.14e-83
PDZD2	6.74e-164	-0.50923	0.309	0.482	1.59e-159
TNS1	1.97e-109	-0.510091	0.204	0.343	4.63e-105
PLSCR4	1.56e-141	-0.519977	0.171	0.321	3.67e-137
C22orf34	4.05e-81	-0.520415	0.121	0.233	9.53e-77
ELL2	8.63e-196	-0.601025	0.166	0.309	2.03e-191
HIF1A-AS2	4.34e-155	-0.61195	0.225	0.369	1.02e-150
AFF3	4.43e-64	-0.706438	0.238	0.349	1.04e-59
BACE2	0	-0.821871	0.226	0.456	0
ADAMTS9	0	-1.27275	0.207	0.496	0

### Sheet: Venous
Gene	p_val	avg_logFC	pct.1	pct.2	p_val_adj
SLC39A10	2.79e-159	0.809876	0.624	0.443	6.58e-155
ZNF385B	1.3e-38	0.597389	0.306	0.185	3.06e-34
PCDH9	2.4e-31	0.546857	0.264	0.182	5.65e-27
GPCPD1	3.6e-30	0.531996	0.395	0.32	8.47e-26
KLF2	4.62e-59	0.529763	0.308	0.207	1.09e-54
EMCN	3.58e-35	0.526283	0.339	0.216	8.44e-31
CDH2	1.36e-55	0.497941	0.46	0.362	3.21e-51
HSPA1A	1.52e-48	0.497909	0.326	0.189	3.59e-44
SAMD4A	3.1e-39	0.464078	0.147	0.163	7.29e-35
SLC38A5	1.22e-40	0.463943	0.227	0.136	2.87e-36
ABCG2	1.03e-29	0.454051	0.385	0.299	2.43e-25
SPOCK3	7.74e-33	0.447724	0.336	0.216	1.82e-28
SESN3	2.6e-15	0.417283	0.182	0.129	6.11e-11
SRGAP2B	4.49e-38	0.396675	0.323	0.238	1.06e-33
COL4A2	2.07e-23	0.386882	0.182	0.169	4.88e-19
NR3C1	1.31e-31	0.383531	0.38	0.311	3.09e-27
STXBP6	7.58e-17	0.379085	0.389	0.306	1.79e-12
KLF6	6.4e-22	0.373534	0.283	0.244	1.51e-17
KLF12	3.31e-14	0.363379	0.229	0.159	7.79e-10
LINC02147	2.6e-26	0.362704	0.655	0.585	6.12e-22
MIR181A1HG	6.43e-17	0.352486	0.238	0.175	1.51e-12
NRP1	6.3e-23	0.34897	0.356	0.281	1.48e-18
ACVR1	1.25e-36	0.348652	0.379	0.298	2.94e-32
MT-ND3	3.97e-28	0.341863	0.38	0.29	9.35e-24
LEF1	3.93e-26	0.341617	0.544	0.457	9.26e-22
MFSD2A	3.22e-22	0.341088	0.199	0.137	7.59e-18
BMP2K	3.98e-17	0.340236	0.232	0.168	9.36e-13
A2M	1.13e-41	0.334467	0.492	0.405	2.67e-37
PGM5	6.94e-11	0.328946	0.24	0.186	1.63e-06
RIMKLB	2.45e-17	0.311277	0.309	0.266	5.76e-13
SLC39A8	2.68e-15	0.30793	0.178	0.128	6.31e-11
GAB1	1.76e-26	0.306551	0.339	0.275	4.14e-22
NOVA1	9.44e-27	0.305505	0.429	0.382	2.22e-22
CAMK2D	2e-24	-0.303756	0.383	0.505	4.71e-20
NUAK1	7.89e-11	-0.303982	0.151	0.23	1.86e-06
MCC	7.95e-21	-0.306421	0.205	0.302	1.87e-16
ABCD3	3.45e-20	-0.308088	0.13	0.2	8.11e-16
KCNT2	4.76e-14	-0.312044	0.29	0.416	1.12e-09
MTUS2	1.17e-22	-0.313998	0.262	0.356	2.75e-18
HIF1A	4.3e-18	-0.318784	0.148	0.236	1.01e-13
C22orf34	1.09e-21	-0.323754	0.136	0.218	2.56e-17
CHIC2	5.76e-19	-0.324801	0.163	0.26	1.35e-14
INSR	4.82e-25	-0.326373	0.312	0.429	1.14e-20
ATP1A1	8.15e-35	-0.330339	0.112	0.207	1.92e-30
FKBP5	5.4e-44	-0.333454	0.438	0.558	1.27e-39
HIVEP1	9.1e-18	-0.343821	0.269	0.392	2.14e-13
RPS6KA5	3.27e-34	-0.346196	0.139	0.238	7.69e-30
SYNE1	6.77e-42	-0.350866	0.602	0.752	1.59e-37
NXN	4.21e-32	-0.353967	0.476	0.632	9.9e-28
TTTY14	2.13e-18	-0.359473	0.136	0.248	5.02e-14
SORBS2	1.23e-33	-0.363851	0.567	0.658	2.9e-29
DHRSX	8.34e-37	-0.37029	0.182	0.312	1.96e-32
NR3C2	2.23e-37	-0.370661	0.451	0.555	5.24e-33
SULF2	6.87e-31	-0.37073	0.17	0.293	1.62e-26
CD99	3.77e-26	-0.371464	0.101	0.192	8.88e-22
ABCA1	1.37e-28	-0.371972	0.279	0.404	3.23e-24
SLCO4A1	2.21e-46	-0.372716	0.291	0.467	5.19e-42
MTUS1	1.23e-32	-0.373072	0.336	0.459	2.89e-28
WDR60	7.28e-37	-0.377795	0.22	0.338	1.71e-32
EGLN1	4.84e-24	-0.37847	0.155	0.254	1.14e-19
SNTG2	4.62e-33	-0.378872	0.31	0.469	1.09e-28
GALNT18	3.99e-59	-0.384419	0.641	0.792	9.4e-55
DEPP1	8.42e-37	-0.384677	0.135	0.256	1.98e-32
TNS1	2.47e-30	-0.384854	0.173	0.294	5.81e-26
CFH	7.52e-49	-0.394408	0.42	0.599	1.77e-44
SCARB1	1.2e-48	-0.394557	0.395	0.531	2.82e-44
NFKBIA	1.61e-41	-0.407623	0.134	0.252	3.78e-37
PDZD2	3.28e-45	-0.411321	0.346	0.479	7.73e-41
FLT1	4.02e-97	-0.421232	0.802	0.892	9.46e-93
SLC2A3	8.93e-34	-0.421461	0.276	0.435	2.1e-29
PIAS2	1.2e-32	-0.421994	0.238	0.376	2.83e-28
CDK5RAP2	2.23e-41	-0.422868	0.109	0.219	5.25e-37
CCNY	1.15e-94	-0.436987	0.599	0.759	2.71e-90
ZMYND8	5.25e-24	-0.437406	0.166	0.298	1.24e-19
BACH1	2.1e-28	-0.444679	0.189	0.33	4.95e-24
CACNA1C	1.31e-58	-0.445701	0.335	0.5	3.09e-54
TFRC	1.38e-13	-0.457103	0.225	0.325	3.26e-09
ADGRL3	3.73e-34	-0.461346	0.362	0.467	8.78e-30
EMP2	7.85e-41	-0.467392	0.148	0.289	1.85e-36
BSG	3.54e-59	-0.471116	0.369	0.528	8.34e-55
ACER2	2.39e-31	-0.481123	0.158	0.296	5.63e-27
AKAP12	3.06e-52	-0.482365	0.187	0.328	7.21e-48
GALNT17	8.48e-49	-0.496783	0.143	0.263	2e-44
SERINC5	3.2e-48	-0.497786	0.238	0.362	7.54e-44
NDRG1	3.15e-48	-0.501805	0.152	0.283	7.41e-44
CHST15	7.73e-41	-0.503127	0.176	0.287	1.82e-36
ADAMTS6	1.65e-28	-0.515431	0.248	0.381	3.88e-24
MYOF	3.67e-71	-0.552176	0.251	0.432	8.65e-67
ELL2	2.23e-82	-0.626625	0.146	0.308	5.25e-78
CNKSR3	1.1e-66	-0.638666	0.281	0.491	2.6e-62
RNF144B	2.71e-73	-0.784876	0.314	0.501	6.38e-69
ARRDC3	1.06e-99	-0.792942	0.135	0.369	2.5e-95
ADAMTS9	2.89e-200	-0.81526	0.382	0.64	6.81e-196
BACE2	6.56e-148	-0.828324	0.338	0.624	1.54e-143
CP	4.42e-144	-0.874454	0.216	0.438	1.04e-139
PLOD2	4.45e-83	-0.877191	0.11	0.27	1.05e-78
HIF1A-AS2	1.58e-139	-1.10336	0.116	0.361	3.72e-135

### Sheet: SMC
Gene	p_val	avg_logFC	pct.1	pct.2	p_val_adj
GPC6	1.72e-65	0.696374	0.299	0.165	4.04e-61
GRID2	1.64e-99	0.696182	0.522	0.307	3.85e-95
IL1RAPL1	3.42e-59	0.680313	0.356	0.193	8.05e-55
CYP7B1	4.18e-49	0.625733	0.215	0.108	9.84e-45
LSAMP	4.34e-53	0.597474	0.343	0.216	1.02e-48
SLC38A11	5.53e-97	0.596476	0.651	0.469	1.3e-92
THSD7B	2.44e-53	0.592249	0.251	0.134	5.75e-49
RCAN2	1.16e-125	0.57885	0.674	0.499	2.73e-121
PCDH9	5.43e-43	0.566797	0.332	0.223	1.28e-38
INPP4B	2.09e-124	0.553261	0.677	0.509	4.93e-120
MAML3	6.07e-66	0.538444	0.423	0.284	1.43e-61
ITGA8	1.62e-41	0.523222	0.226	0.137	3.82e-37
PLCB4	1.14e-84	0.522506	0.571	0.416	2.68e-80
SLC35F1	5.03e-42	0.5121	0.245	0.146	1.18e-37
DGKB	4.1e-81	0.504327	0.548	0.375	9.66e-77
SYTL2	1.58e-35	0.475384	0.208	0.126	3.72e-31
FRY	3.46e-70	0.471974	0.559	0.415	8.14e-66
SLC8A1	4.57e-30	0.452651	0.332	0.237	1.07e-25
NCALD	2.25e-39	0.450265	0.199	0.124	5.3e-35
KCNAB1	2.55e-78	0.448925	0.559	0.452	6e-74
ADGRL3	6.45e-38	0.44874	0.425	0.328	1.52e-33
L3MBTL4	1.54e-63	0.448265	0.407	0.278	3.62e-59
SLC6A1	3.97e-74	0.436543	0.338	0.219	9.34e-70
AC002066.1	3.54e-31	0.436112	0.236	0.154	8.34e-27
ANK2	1.11e-24	0.431823	0.224	0.137	2.62e-20
ATP1A2	2.37e-105	0.429116	0.419	0.304	5.58e-101
SLC20A2	9.32e-56	0.423352	0.306	0.223	2.19e-51
CDH6	9.1e-38	0.412724	0.378	0.275	2.14e-33
MPPED2	8.91e-36	0.408328	0.249	0.15	2.1e-31
POU6F2	2.87e-34	0.406075	0.229	0.139	6.75e-30
ARHGAP17	1.12e-36	0.401953	0.304	0.209	2.64e-32
CLASP2	7.3e-27	0.384258	0.255	0.183	1.72e-22
ARHGAP10	1.85e-88	0.384078	0.674	0.562	4.36e-84
ANGPT1	5.62e-21	0.383485	0.169	0.109	1.32e-16
MT-ND3	1.14e-23	0.382465	0.412	0.321	2.68e-19
DACH1	4.62e-25	0.376264	0.338	0.249	1.09e-20
UNC5C	1.77e-25	0.373819	0.391	0.298	4.16e-21
CCDC3	2.48e-20	0.370956	0.219	0.152	5.84e-16
NEBL	3.79e-49	0.37059	0.373	0.278	8.91e-45
DGKG	1.1e-24	0.368983	0.228	0.152	2.6e-20
CTDSPL	1.59e-30	0.363258	0.287	0.204	3.73e-26
CASC15	1.73e-46	0.363215	0.515	0.413	4.08e-42
MIR99AHG	2.02e-37	0.36174	0.431	0.326	4.76e-33
CTNNA3	1.33e-47	0.36099	0.518	0.407	3.14e-43
KLF7	3.53e-26	0.352526	0.228	0.159	8.31e-22
SLCO3A1	9.36e-46	0.35081	0.409	0.309	2.2e-41
KCNT2	6.47e-26	0.349251	0.294	0.217	1.52e-21
GRM3	1.02e-38	0.347066	0.306	0.215	2.4e-34
RAPGEF5	9.36e-46	0.341256	0.25	0.161	2.2e-41
ZNF704	1.18e-23	0.338459	0.201	0.135	2.78e-19
MAP2	3.88e-23	0.337703	0.307	0.229	9.14e-19
MAPK10	7.98e-32	0.330194	0.38	0.278	1.88e-27
CRIM1	1.91e-20	0.329933	0.413	0.326	4.49e-16
ERBB4	5.86e-18	0.329308	0.297	0.242	1.38e-13
PLA2R1	2.79e-24	0.328144	0.183	0.12	6.56e-20
ROBO1	1.34e-13	0.3236	0.15	0.114	3.15e-09
PDE1A	4.66e-12	0.317842	0.342	0.257	1.1e-07
SESN3	3.06e-25	0.31782	0.255	0.187	7.21e-21
TPM1	4.86e-27	0.317323	0.337	0.263	1.14e-22
PREX2	3.26e-21	0.316016	0.235	0.176	7.68e-17
USP12	6.37e-17	0.315813	0.158	0.111	1.5e-12
PRKAA2	1.09e-15	0.313457	0.163	0.114	2.56e-11
DOCK4	6.76e-10	0.313419	0.149	0.108	1.59e-05
ARHGAP44	1.58e-16	0.311686	0.17	0.116	3.72e-12
ZEB1	3.19e-32	0.308679	0.505	0.445	7.52e-28
MLLT3	2.57e-17	0.308194	0.271	0.202	6.05e-13
CNNM2	2.59e-14	0.307671	0.199	0.162	6.1e-10
SSH2	4.49e-35	0.307459	0.362	0.279	1.06e-30
MYO1B	4.24e-22	0.306472	0.464	0.361	9.98e-18
APBB2	1.29e-58	0.303149	0.696	0.599	3.04e-54
ITGA7	8.32e-20	0.300614	0.18	0.137	1.96e-15
FIGN	6.34e-17	0.300038	0.214	0.146	1.49e-12
UBE2D3	5.13e-22	-0.300501	0.231	0.327	1.21e-17
TBX15	3.56e-13	-0.304769	0.112	0.161	8.37e-09
ATF6	1.27e-24	-0.311509	0.106	0.183	2.98e-20
HIF1A	2.9e-20	-0.314792	0.105	0.168	6.82e-16
GPX3	5.13e-13	-0.31827	0.135	0.199	1.21e-08
TMEM131L	3.13e-08	-0.321017	0.126	0.163	0.000736941
SPARCL1	6.81e-20	-0.324119	0.216	0.3	1.6e-15
ADCY3	4.11e-21	-0.324257	0.191	0.28	9.67e-17
SSBP3	2.17e-29	-0.338416	0.205	0.308	5.1e-25
VPS13D	6.25e-25	-0.340727	0.245	0.347	1.47e-20
CAMK2D	1.08e-15	-0.341452	0.271	0.345	2.55e-11
SVIL	8.32e-22	-0.342697	0.247	0.353	1.96e-17
RGL3	1.18e-34	-0.345195	0.121	0.202	2.78e-30
TAGLN	4.29e-09	-0.346112	0.33	0.376	0.000100866
MAP3K5	1.7e-41	-0.348857	0.183	0.269	4.01e-37
ZBTB38	1.16e-22	-0.354348	0.148	0.232	2.74e-18
PDE7B	2.97e-25	-0.356807	0.31	0.393	6.99e-21
FBXO32	6.81e-25	-0.361159	0.14	0.21	1.6e-20
SH3PXD2A	1.31e-28	-0.362043	0.102	0.18	3.08e-24
PTMA	4.83e-29	-0.371474	0.123	0.209	1.14e-24
TRPC4	1.23e-27	-0.384534	0.115	0.173	2.89e-23
PTGES3	9.55e-19	-0.387677	0.13	0.21	2.25e-14
BSG	1.09e-28	-0.389889	0.133	0.232	2.56e-24
KLF9	1.85e-41	-0.391975	0.122	0.214	4.36e-37
KLHL29	1.15e-21	-0.392661	0.133	0.202	2.7e-17
ELF2	6.56e-35	-0.39799	0.205	0.322	1.54e-30
HIPK2	1.43e-46	-0.39878	0.247	0.389	3.36e-42
LPP	1.65e-78	-0.409051	0.758	0.841	3.88e-74
ARHGAP26	2.35e-33	-0.414497	0.201	0.315	5.53e-29
CHD1	8.1e-33	-0.444097	0.112	0.205	1.91e-28
FOSL2	7.39e-66	-0.448042	0.14	0.266	1.74e-61
STAT3	1.34e-52	-0.475265	0.171	0.3	3.16e-48
PTP4A3	2.08e-70	-0.483418	0.105	0.222	4.89e-66
P4HA1	4.81e-20	-0.486558	0.108	0.179	1.13e-15
NEAT1	2.1e-245	-0.499187	0.872	0.916	4.93e-241
SLC12A2	2.02e-29	-0.542178	0.16	0.244	4.76e-25
CRISPLD2	6.46e-101	-0.558797	0.28	0.455	1.52e-96
SORBS1	2e-53	-0.565511	0.252	0.393	4.71e-49
C11orf96	1.54e-49	-0.566427	0.231	0.367	3.63e-45
BTBD9	1.19e-101	-0.574912	0.407	0.56	2.8e-97
PDE4D	2.97e-29	-0.581581	0.257	0.371	6.98e-25
KSR1	2.05e-59	-0.584124	0.106	0.234	4.83e-55
VMP1	6.19e-58	-0.587038	0.105	0.222	1.46e-53
CMSS1	4.87e-21	-0.589886	0.131	0.218	1.15e-16
HSP90AA1	1.73e-11	-0.605942	0.237	0.308	4.07e-07
PDK4	1.4e-31	-0.624699	0.104	0.184	3.3e-27
HSPB1	1.32e-34	-0.64882	0.424	0.487	3.1e-30
COL4A2	3.97e-105	-0.663615	0.328	0.514	9.35e-101
PITPNC1	3.36e-130	-0.70042	0.316	0.516	7.92e-126
YBX3	8.28e-83	-0.718312	0.106	0.258	1.95e-78
COL4A1	9.83e-125	-0.721641	0.269	0.461	2.31e-120
HSPA1B	3.82e-37	-0.757424	0.12	0.211	8.99e-33
ADAMTS1	5.31e-118	-0.76286	0.129	0.313	1.25e-113
ELL2	1.31e-245	-1.05892	0.22	0.508	3.09e-241
PCBP3	2.61e-206	-1.1269	0.13	0.351	6.14e-202
ADAMTS9	0	-1.81875	0.134	0.488	0

### Sheet: Pericyte
Gene	p_val	avg_logFC	pct.1	pct.2	p_val_adj
SLC6A1-AS1	0	0.802821	0.377	0.17	0
SLC20A2	0	0.727648	0.628	0.403	0
LSAMP	1.25e-244	0.634516	0.44	0.266	2.93e-240
PCDH9	2.26e-173	0.631522	0.376	0.22	5.32e-169
SLC6A1	0	0.625868	0.683	0.461	0
IL1RAPL1	2.53e-148	0.615919	0.327	0.174	5.95e-144
CNTN1	5.9e-136	0.592098	0.259	0.138	1.39e-131
NCALD	1.11e-180	0.587098	0.242	0.115	2.62e-176
SESN3	4.24e-217	0.553382	0.378	0.233	9.97e-213
CDH6	6e-196	0.516125	0.44	0.287	1.41e-191
PLCB4	1.88e-245	0.495638	0.631	0.473	4.43e-241
DACH1	4.41e-273	0.481871	0.513	0.374	1.04e-268
KLF7	1.88e-156	0.479343	0.223	0.119	4.42e-152
ATP1A2	0	0.474716	0.863	0.694	0
MAML3	2.15e-144	0.461525	0.252	0.147	5.06e-140
UNC5C	1.17e-113	0.454267	0.44	0.296	2.76e-109
ZNF385B	3.37e-163	0.447882	0.221	0.134	7.94e-159
FRY	4.47e-204	0.432882	0.537	0.396	1.05e-199
GPC6	4.5e-83	0.432662	0.236	0.157	1.06e-78
CTNNA3	5.21e-60	0.424985	0.252	0.164	1.23e-55
LRMDA	1.14e-62	0.422153	0.182	0.11	2.68e-58
MIR99AHG	3.49e-224	0.421324	0.629	0.485	8.21e-220
INPP4B	1.1e-265	0.417991	0.646	0.515	2.59e-261
PLXDC2	2.58e-67	0.410417	0.248	0.16	6.07e-63
POU6F2	4.3e-88	0.40742	0.197	0.119	1.01e-83
NEBL	4.52e-239	0.40188	0.567	0.428	1.06e-234
MPPED2	3.01e-129	0.389194	0.412	0.293	7.1e-125
PLCL1	1.04e-144	0.381426	0.618	0.505	2.46e-140
GPM6A	3.97e-60	0.374287	0.192	0.133	9.34e-56
LDB2	4.01e-118	0.371204	0.359	0.258	9.43e-114
PITPNM2	2.24e-114	0.36873	0.243	0.154	5.28e-110
CACNA2D3	1.27e-110	0.365687	0.415	0.317	3e-106
ANK2	2.55e-40	0.363847	0.173	0.112	6.01e-36
ADGRL3	1.22e-128	0.357172	0.662	0.564	2.87e-124
SLCO3A1	4.29e-69	0.353657	0.223	0.145	1.01e-64
GHR	1.29e-74	0.353217	0.252	0.171	3.03e-70
RANBP3L	1.86e-104	0.350586	0.167	0.101	4.37e-100
ABCA9	2.62e-98	0.350069	0.283	0.196	6.16e-94
ARHGAP10	1.1e-208	0.346007	0.669	0.562	2.59e-204
PLA2R1	1.04e-110	0.344466	0.222	0.14	2.45e-106
RCAN2	4.86e-74	0.344377	0.305	0.218	1.14e-69
SYNPO2	2.05e-40	0.341856	0.173	0.113	4.83e-36
FRMD6	8.27e-92	0.333388	0.271	0.192	1.95e-87
MAST4	2.99e-113	0.331682	0.536	0.427	7.04e-109
PTN	5.48e-79	0.328422	0.368	0.277	1.29e-74
ADK	1.21e-120	0.325186	0.433	0.331	2.85e-116
PIP4K2A	1.19e-34	0.322018	0.224	0.159	2.79e-30
MAPK10	4.33e-119	0.315838	0.522	0.424	1.02e-114
EDIL3	2.62e-77	0.315011	0.292	0.215	6.16e-73
SH3D19	1.09e-95	0.315006	0.384	0.288	2.57e-91
CPQ	2.16e-54	0.314468	0.295	0.218	5.09e-50
CTDSPL	3.53e-85	0.313943	0.411	0.322	8.31e-81
NOTCH3	2.23e-131	0.311086	0.488	0.393	5.25e-127
DGKB	7.76e-123	0.308842	0.596	0.503	1.83e-118
CLASP2	2.58e-65	0.308092	0.285	0.21	6.06e-61
SH3KBP1	5.07e-63	0.305578	0.272	0.198	1.19e-58
ZNF618	6.11e-53	0.305466	0.162	0.104	1.44e-48
DMD	6.03e-93	0.302402	0.5	0.415	1.42e-88
CALD1	5.49e-154	-0.300062	0.712	0.778	1.29e-149
EDNRA	2.88e-57	-0.304528	0.178	0.237	6.77e-53
TBX15	7.98e-36	-0.31308	0.146	0.215	1.88e-31
ITGA11	1.11e-63	-0.314009	0.107	0.166	2.61e-59
CTBP2	1.29e-75	-0.332911	0.29	0.396	3.03e-71
PDE8A	1.06e-207	-0.341393	0.555	0.661	2.48e-203
CRISPLD2	7.27e-283	-0.345965	0.138	0.304	1.71e-278
MAP2K6	1.26e-63	-0.346073	0.116	0.189	2.96e-59
VMP1	8.14e-51	-0.349474	0.12	0.193	1.92e-46
DNAH11	1.05e-10	-0.37068	0.204	0.299	2.46e-06
LEF1	6.15e-78	-0.37225	0.268	0.372	1.45e-73
BTBD9	6.09e-173	-0.373297	0.535	0.645	1.43e-168
RGL3	6.18e-133	-0.380653	0.151	0.267	1.45e-128
CA2	6.65e-32	-0.383146	0.123	0.177	1.56e-27
CPE	5.79e-68	-0.384237	0.357	0.411	1.36e-63
PTGES3	1.43e-45	-0.385659	0.128	0.196	3.37e-41
GRAMD2B	6.79e-136	-0.389595	0.443	0.564	1.6e-131
REV3L	8.22e-122	-0.407188	0.282	0.368	1.94e-117
GBE1	2.02e-86	-0.411961	0.141	0.227	4.75e-82
BCL6	1.4e-88	-0.413023	0.12	0.222	3.3e-84
AHI1	1.38e-89	-0.41866	0.157	0.25	3.24e-85
KLF9	1.07e-108	-0.420804	0.147	0.262	2.52e-104
RGS6	3.63e-31	-0.42428	0.132	0.187	8.54e-27
HIPK2	7.77e-113	-0.424923	0.128	0.235	1.83e-108
ARHGAP26	1.22e-186	-0.42538	0.397	0.557	2.86e-182
HSP90AA1	5.1e-50	-0.426543	0.183	0.249	1.2e-45
STAT3	1.84e-121	-0.4277	0.163	0.289	4.32e-117
KLHL29	9.62e-83	-0.432103	0.149	0.248	2.26e-78
JAG1	4.94e-147	-0.435303	0.19	0.32	1.16e-142
BNIP3L	5.75e-78	-0.439843	0.127	0.217	1.35e-73
NXN	8.93e-55	-0.44448	0.167	0.272	2.1e-50
SGIP1	4.38e-307	-0.450466	0.743	0.847	1.03e-302
SLC12A2	1.26e-162	-0.450675	0.404	0.514	2.96e-158
PDE7B	0	-0.454766	0.788	0.864	0
SIPA1L2	2.15e-90	-0.466189	0.142	0.241	5.07e-86
CYSLTR2	7.37e-123	-0.476032	0.185	0.29	1.73e-118
COL18A1	1.29e-167	-0.485616	0.129	0.24	3.03e-163
PITPNC1	0	-0.487295	0.362	0.593	0
NTRK3	2.46e-99	-0.489896	0.323	0.479	5.8e-95
P4HA1	4.53e-84	-0.502582	0.151	0.244	1.07e-79
MIR4435-2HG	3.46e-219	-0.503401	0.248	0.387	8.16e-215
C11orf96	1.34e-137	-0.507458	0.112	0.212	3.15e-133
YBX3	2.92e-151	-0.514796	0.114	0.247	6.87e-147
ADGRD1	8.12e-165	-0.523084	0.266	0.422	1.91e-160
PDE3A	1.19e-197	-0.541335	0.493	0.58	2.81e-193
RNF24	2.73e-138	-0.54866	0.116	0.232	6.43e-134
RNF152	0	-0.555864	0.552	0.704	0
PDE4D	2.99e-186	-0.579743	0.32	0.471	7.04e-182
KSR1	2.43e-216	-0.606643	0.134	0.28	5.72e-212
VPS13D	1.09e-211	-0.608008	0.249	0.405	2.57e-207
ABCC9	7.83e-236	-0.621356	0.28	0.437	1.84e-231
ZCCHC24	5.45e-203	-0.623843	0.135	0.27	1.28e-198
COL4A2	8.26e-226	-0.68145	0.245	0.41	1.94e-221
FAM13A	6.24e-242	-0.715858	0.217	0.383	1.47e-237
NEAT1	0	-0.732032	0.836	0.937	0
TRPC4	0	-0.773023	0.318	0.494	0
FLT1	5.98e-278	-0.798936	0.106	0.291	1.41e-273
COL4A1	5.69e-305	-0.821643	0.196	0.374	1.34e-300
HIF1A-AS2	2.74e-270	-0.823384	0.134	0.312	6.45e-266
KCNE4	0	-0.832186	0.156	0.359	0
HSPB1	1.99e-128	-0.854597	0.217	0.299	4.68e-124
PCBP3	0	-0.912427	0.397	0.664	0
ELL2	0	-1.04298	0.22	0.523	0
ADAMTS9	0	-1.82289	0.149	0.492	0

### Sheet: P. Fibroblast
Gene	p_val	avg_logFC	pct.1	pct.2	p_val_adj
ATP1A2	3.52e-55	0.598286	0.535	0.354	8.29e-51
PTN	1.3e-20	0.595969	0.325	0.179	3.05e-16
SLC6A1	4.83e-19	0.579078	0.276	0.162	1.14e-14
FLRT2	1.21e-74	0.536303	0.861	0.692	2.86e-70
AC093772.1	2.82e-17	0.492066	0.366	0.225	6.64e-13
IL1RAPL1	4.15e-08	0.488828	0.197	0.105	0.000977297
PCDH9	6.51e-10	0.473431	0.296	0.217	1.53e-05
KIAA1755	3.41e-10	0.468524	0.216	0.132	8.02e-06
NR2F2-AS1	3.81e-18	0.458726	0.461	0.329	8.96e-14
MT-ND3	1.24e-08	0.452298	0.302	0.217	0.000292251
MAPK10	2.94e-22	0.449753	0.526	0.39	6.92e-18
AC092958.1	2e-13	0.444616	0.218	0.133	4.71e-09
LINC02058	1.87e-11	0.438359	0.182	0.103	4.4e-07
TNFRSF19	1.61e-09	0.430024	0.217	0.142	3.78e-05
RNF220	1.32e-36	0.425507	0.735	0.624	3.11e-32
SLC6A20	1.56e-07	0.411027	0.215	0.141	0.00366701
PLXNC1	8.14e-15	0.375871	0.189	0.111	1.92e-10
BMP6	1.53e-12	0.3745	0.207	0.139	3.61e-08
SLC6A13	1.52e-07	0.365247	0.238	0.164	0.00357308
PPM1H	6.99e-09	0.363963	0.226	0.151	0.00016459
SLC7A11	6.47e-14	0.35438	0.518	0.41	1.52e-09
KLF12	2.49e-08	0.349724	0.286	0.209	0.000584976
CEMIP	1.66e-17	0.349712	0.698	0.604	3.9e-13
MIR99AHG	2.58e-35	0.332721	0.9	0.848	6.06e-31
AHNAK	2.24e-09	0.324489	0.203	0.148	5.27e-05
TIMP3	2.41e-15	0.320939	0.483	0.388	5.67e-11
DLG2	1.23e-17	0.316024	0.779	0.714	2.9e-13
ITIH5	1.66e-18	0.313102	0.498	0.419	3.9e-14
IQGAP2	1.67e-10	0.308795	0.176	0.109	3.93e-06
CMSS1	8.63e-08	-0.300414	0.154	0.239	0.00203056
SPIDR	3.38e-09	-0.303556	0.366	0.454	7.96e-05
RBPMS	1.03e-12	-0.307227	0.399	0.527	2.43e-08
STARD13	8.44e-08	-0.318564	0.276	0.362	0.00198736
MACF1	1.85e-10	-0.323712	0.433	0.545	4.34e-06
ZFHX3	7.2e-09	-0.324601	0.408	0.555	0.00016957
GGT5	5.86e-09	-0.324817	0.114	0.194	0.000138018
SIK2	4.24e-10	-0.337178	0.231	0.336	9.99e-06
ACSS3	9.23e-10	-0.344494	0.284	0.378	2.17e-05
RAPH1	7.43e-09	-0.350353	0.151	0.226	0.000174896
SVIL	3.11e-09	-0.351351	0.481	0.604	7.31e-05
DIAPH2	1.7e-09	-0.359134	0.166	0.257	4e-05
BCL6	5.54e-13	-0.359912	0.162	0.282	1.3e-08
GLIS3	2.67e-13	-0.363386	0.178	0.281	6.29e-09
BICC1	5.86e-23	-0.363671	0.639	0.757	1.38e-18
SORBS1	1.74e-19	-0.370237	0.465	0.62	4.1e-15
YBX3	1.57e-09	-0.37412	0.102	0.176	3.69e-05
ASAP1	5.15e-14	-0.374686	0.296	0.439	1.21e-09
CFH	4.2e-08	-0.381868	0.246	0.358	0.000988997
DLC1	2.1e-16	-0.389322	0.455	0.594	4.95e-12
USP53	1.94e-20	-0.391154	0.478	0.598	4.57e-16
CRISPLD2	1.53e-15	-0.396216	0.105	0.213	3.59e-11
ARHGAP6	5.18e-11	-0.399754	0.247	0.34	1.22e-06
RASSF8	2.13e-11	-0.409282	0.128	0.232	5e-07
TPST1	8.15e-09	-0.409945	0.102	0.191	0.000191896
LDLRAD3	3.99e-19	-0.411194	0.436	0.579	9.39e-15
JAK2	3.16e-13	-0.446767	0.233	0.353	7.43e-09
PTPRG	6.03e-33	-0.458985	0.567	0.7	1.42e-28
NAV2	5.93e-37	-0.473832	0.594	0.767	1.4e-32
CAMK2D	4.75e-18	-0.483702	0.21	0.343	1.12e-13
BMPR2	4.44e-08	-0.485264	0.192	0.308	0.00104405
FSTL1	4.23e-17	-0.48543	0.139	0.264	9.96e-13
STAT3	1.56e-13	-0.500355	0.14	0.267	3.67e-09
PDE4D	3.71e-23	-0.524671	0.238	0.411	8.73e-19
LAMB1	3.2e-13	-0.553096	0.16	0.283	7.53e-09
SAMD4A	7.21e-11	-0.566667	0.273	0.413	1.7e-06
PHC2	1.92e-20	-0.588688	0.102	0.222	4.51e-16
WBP1L	1.85e-17	-0.591601	0.102	0.233	4.36e-13
ELL2	2.25e-23	-0.610639	0.148	0.277	5.29e-19
IGFBP7	2e-25	-0.625076	0.16	0.329	4.71e-21
ARHGAP42	7.66e-35	-0.630633	0.285	0.459	1.8e-30
COL4A2	5.61e-27	-0.635639	0.19	0.346	1.32e-22
COL4A1	1.91e-22	-0.645531	0.152	0.296	4.5e-18
PITPNC1	8.5e-31	-0.660666	0.122	0.282	2e-26
SDK1	1.44e-15	-0.662009	0.191	0.348	3.39e-11
VMP1	2.14e-29	-0.667522	0.148	0.307	5.03e-25
MIR4435-2HG	3.79e-40	-0.738166	0.18	0.377	8.92e-36
SAT1	2.19e-41	-0.954297	0.148	0.315	5.14e-37

### Sheet: Astrocyte
Gene	p_val	avg_logFC	pct.1	pct.2	p_val_adj
LINC00499	1.27e-79	0.540242	0.281	0.158	2.98e-75
COL21A1	7.25e-95	0.411587	0.267	0.158	1.71e-90
ACSS1	5.05e-67	0.398448	0.337	0.216	1.19e-62
ZNF98	5.27e-30	0.380829	0.212	0.142	1.24e-25
FGFR3	8.62e-63	0.365458	0.328	0.217	2.03e-58
NKAIN2	3.21e-60	0.358783	0.293	0.183	7.55e-56
CIRBP	8.31e-46	0.341118	0.227	0.142	1.96e-41
FLRT2	9.41e-56	0.335536	0.381	0.269	2.21e-51
KLHL32	1.95e-47	0.333512	0.213	0.126	4.59e-43
AF279873.3	3.59e-24	0.329772	0.184	0.118	8.45e-20
SLC44A1	2.49e-52	0.328476	0.295	0.208	5.85e-48
LINC00299	7.43e-43	0.316101	0.329	0.23	1.75e-38
SPON1	9.06e-39	0.309545	0.314	0.228	2.13e-34
DNAH7	7.11e-27	0.306341	0.287	0.194	1.67e-22
CAMK2G	7.14e-47	0.303143	0.365	0.256	1.68e-42
KCNJ3	1.13e-52	0.300486	0.173	0.116	2.65e-48
SLC38A1	4.01e-26	-0.302666	0.169	0.236	9.44e-22
GLIS3	2.54e-71	-0.306904	0.778	0.813	5.97e-67
MACF1	7.07e-160	-0.308576	0.755	0.798	1.66e-155
DST	2.7e-127	-0.309399	0.726	0.767	6.36e-123
RTN4	4.71e-39	-0.313899	0.22	0.29	1.11e-34
HIF1A	7.53e-45	-0.316916	0.11	0.167	1.77e-40
MT-ATP6	2.44e-44	-0.320006	0.144	0.234	5.75e-40
ANO6	9.39e-36	-0.32326	0.148	0.201	2.21e-31
DTNA	6.32e-185	-0.324752	0.876	0.912	1.49e-180
MT-ND4	5.12e-46	-0.328268	0.18	0.272	1.21e-41
ITGAV	8.44e-52	-0.330782	0.135	0.194	1.99e-47
TENM4	2.57e-35	-0.339248	0.311	0.399	6.06e-31
BACH2	3.68e-29	-0.343378	0.2	0.258	8.65e-25
HSPA1A	3.4e-18	-0.344031	0.145	0.194	7.99e-14
GALNT15	6.27e-38	-0.354491	0.153	0.208	1.48e-33
TMTC1	2.32e-44	-0.362599	0.229	0.312	5.47e-40
RBPMS	1.01e-39	-0.364447	0.128	0.194	2.38e-35
MKL2	3.37e-44	-0.364592	0.146	0.217	7.92e-40
PAM	3.22e-44	-0.364898	0.128	0.195	7.58e-40
DDR2	1.07e-43	-0.365222	0.144	0.199	2.51e-39
MT-CO3	2.65e-50	-0.374907	0.199	0.293	6.24e-46
BOC	9.8e-52	-0.386495	0.164	0.23	2.31e-47
LINC00511	1.04e-53	-0.389403	0.303	0.368	2.46e-49
PFKP	4.46e-47	-0.392038	0.123	0.179	1.05e-42
ERBIN	6.48e-122	-0.392684	0.558	0.638	1.52e-117
BCL6	6e-106	-0.39811	0.272	0.359	1.41e-101
HSPB1	3.22e-52	-0.399747	0.256	0.344	7.59e-48
ANGPTL4	6.23e-91	-0.400964	0.123	0.17	1.47e-86
KAZN	1.22e-60	-0.407345	0.283	0.359	2.88e-56
LYST	4.78e-63	-0.408692	0.15	0.206	1.13e-58
ADAMTS9-AS2	4.1e-70	-0.415241	0.261	0.376	9.64e-66
DENND4A	2e-68	-0.415433	0.245	0.344	4.7e-64
CPNE8	1.12e-54	-0.422159	0.147	0.223	2.64e-50
BAG3	2.06e-72	-0.424149	0.102	0.167	4.86e-68
2020-03-03	1.04e-47	-0.425291	0.255	0.324	2.46e-43
GLUL	1.22e-53	-0.429807	0.208	0.297	2.87e-49
DNER	2.12e-41	-0.432201	0.17	0.233	4.99e-37
ADAMTS9	1.15e-42	-0.436559	0.113	0.2	2.7e-38
MAOB	2.99e-47	-0.447898	0.242	0.314	7.04e-43
NAV2	3.46e-170	-0.450058	0.651	0.72	8.14e-166
TRIO	3.14e-117	-0.450539	0.387	0.485	7.39e-113
CLIC4	5.59e-54	-0.453894	0.141	0.242	1.32e-49
ATP9A	8.99e-39	-0.482968	0.217	0.309	2.12e-34
MIR4300HG	2.79e-98	-0.485659	0.413	0.524	6.57e-94
MAPRE2	3.24e-98	-0.521205	0.197	0.299	7.62e-94
WWTR1	5.9e-71	-0.542228	0.19	0.283	1.39e-66
FAM189A2	2.07e-119	-0.544111	0.381	0.448	4.86e-115
IRS2	3.78e-102	-0.549577	0.167	0.28	8.89e-98
CNN3	8.18e-150	-0.584395	0.236	0.381	1.93e-145
SAMD4A	2.86e-202	-0.588264	0.386	0.541	6.73e-198
MAN1C1	8.37e-104	-0.61452	0.143	0.249	1.97e-99
PLOD2	6.24e-123	-0.651976	0.174	0.25	1.47e-118
ARHGEF3	1.38e-141	-0.673601	0.184	0.324	3.26e-137
ZFYVE28	1.08e-201	-0.824144	0.103	0.228	2.54e-197
TPST1	3.86e-250	-0.870502	0.22	0.394	9.09e-246
ELL2	2.55e-218	-0.906528	0.105	0.238	6e-214
CD44	2.09e-300	-0.951657	0.285	0.494	4.92e-296
