## Supplementary material for "A human brain vascular atlas reveals diverse cell mediators of Alzheimer’s disease risk": SI Table 7 ApoE4 DEGs

### Sheet: Arterial
Gene	p_val	avg_logFC	pct.1	pct.2	p_val_adj
TMSB10	6.36e-35	0.893778	0.403	0.208	1.5e-30
IFITM3	2.44e-17	0.70955	0.349	0.202	5.73e-13
VCL	4.01e-07	0.596714	0.223	0.145	0.00944615
IFITM2	5.35e-12	0.58212	0.221	0.121	1.26e-07
ACTB	9.65e-15	0.574554	0.397	0.242	2.27e-10
TM4SF1	7.71e-10	0.536291	0.252	0.15	1.81e-05
PTMA	1.14e-13	0.512713	0.241	0.135	2.68e-09
B2M	1.82e-19	0.507326	0.332	0.211	4.29e-15
TIMP3	1.16e-14	0.501398	0.41	0.307	2.72e-10
NFKBIA	1.65e-08	0.495761	0.192	0.105	0.000387374
ATP13A3	9.43e-13	0.488713	0.258	0.171	2.22e-08
DUSP1	3.75e-16	0.484909	0.242	0.154	8.83e-12
TAGLN2	9.14e-11	0.461691	0.229	0.131	2.15e-06
CRIP2	1.78e-09	0.452248	0.284	0.178	4.18e-05
HLA-A	2.05e-14	0.404575	0.217	0.144	4.84e-10
STOM	3.96e-07	0.382713	0.328	0.23	0.00932183
AC019197.1	7.6e-14	0.371585	0.414	0.322	1.79e-09
EEF1A1	3.66e-09	0.371209	0.192	0.126	8.62e-05
FN1	1.61e-09	0.362398	0.187	0.145	3.8e-05
PCSK5	1.54e-09	0.361344	0.197	0.151	3.63e-05
BHLHE40	2.88e-10	0.340909	0.183	0.133	6.78e-06
NEDD9	1.92e-07	0.335116	0.348	0.268	0.00452392
FP671120.1	2.81e-26	0.334099	0.754	0.628	6.61e-22
ARL15	1.72e-61	0.332521	0.948	0.87	4.05e-57
KCTD12	3.05e-08	0.326377	0.2	0.15	0.000718966
VIM	1.52e-09	0.317475	0.156	0.114	3.58e-05
MAST4	1.09e-13	0.302422	0.546	0.476	2.56e-09
ACER2	5.21e-14	-0.300488	0.147	0.235	1.23e-09
GALNT15	1.56e-14	-0.302225	0.209	0.31	3.67e-10
ZNF83	1.04e-09	-0.321312	0.141	0.206	2.45e-05
CMIP	7.77e-17	-0.323892	0.302	0.418	1.83e-12
BACE2	4.02e-20	-0.328914	0.256	0.347	9.46e-16
DISC1	1.42e-09	-0.3312	0.106	0.174	3.35e-05
GLIS3	3.59e-15	-0.345766	0.334	0.456	8.46e-11
MT-ND3	9.37e-14	-0.360566	0.217	0.306	2.21e-09
ZBTB16	7.17e-21	-0.367358	0.437	0.592	1.69e-16
AC092957.1	3.83e-13	-0.398889	0.127	0.234	9.01e-09
PDZD2	4.98e-26	-0.404425	0.461	0.608	1.17e-21
GRB10	4.63e-22	-0.406937	0.417	0.543	1.09e-17
PRKD1	1.32e-09	-0.411261	0.15	0.231	3.1e-05
AFF3	5.24e-17	-0.429094	0.128	0.168	1.23e-12
PLSCR4	2.21e-34	-0.502458	0.201	0.364	5.19e-30
P4HA1	1.68e-18	-0.517863	0.101	0.19	3.95e-14
PTGES3	6.77e-23	-0.552138	0.133	0.223	1.59e-18
HSPB1	8.92e-29	-0.643106	0.322	0.409	2.1e-24
HSPA1B	7.94e-31	-0.675402	0.125	0.198	1.87e-26
HIBCH	4.52e-34	-0.76678	0.108	0.219	1.06e-29
HSPH1	2.59e-36	-0.804822	0.123	0.238	6.11e-32

### Sheet: Capillary
Gene	p_val	avg_logFC	pct.1	pct.2	p_val_adj
TMSB10	1.16e-83	0.589177	0.371	0.246	2.72e-79
IFITM3	5.44e-68	0.54098	0.324	0.221	1.28e-63
KLF2	6.35e-76	0.540882	0.303	0.179	1.49e-71
GPR85	1.31e-88	0.505168	0.188	0.113	3.08e-84
MT2A	2.13e-22	0.498554	0.4	0.29	5e-18
PTMA	7.36e-56	0.460366	0.215	0.136	1.73e-51
B2M	1.62e-84	0.444763	0.301	0.212	3.82e-80
IFITM2	6.4e-37	0.42335	0.177	0.111	1.51e-32
NET1	6.19e-60	0.406874	0.184	0.113	1.46e-55
SLC39A10	2.38e-106	0.406411	0.565	0.465	5.6e-102
ARL15	1.99e-62	0.372382	0.708	0.618	4.69e-58
LAMA3	5.82e-54	0.364329	0.236	0.17	1.37e-49
FP671120.1	8.34e-102	0.36322	0.666	0.579	1.96e-97
TIMP3	8.51e-37	0.359127	0.35	0.273	2e-32
HLA-A	8.47e-45	0.345792	0.191	0.139	1.99e-40
PCDH9	2.74e-28	0.34156	0.227	0.182	6.44e-24
IMMP2L	2.34e-76	0.340668	0.496	0.399	5.5e-72
LRP8	2.74e-28	0.336348	0.194	0.138	6.45e-24
BBS9	4.88e-77	0.331195	0.504	0.41	1.15e-72
MFSD2A	2.89e-24	0.330369	0.217	0.156	6.8e-20
BSG	3.96e-121	0.326053	0.66	0.515	9.31e-117
NFKBIA	1.12e-22	0.31804	0.204	0.154	2.64e-18
ACTB	7.44e-25	0.311987	0.329	0.258	1.75e-20
AC019197.1	2.68e-15	0.310412	0.173	0.128	6.3e-11
HEG1	8.2e-34	0.309087	0.288	0.212	1.93e-29
KANSL1L	3.14e-29	-0.300235	0.164	0.232	7.4e-25
GALNT17	1.39e-12	-0.300533	0.147	0.217	3.27e-08
SFMBT2	1.83e-39	-0.300834	0.196	0.281	4.32e-35
SPATS2L	3.29e-29	-0.308459	0.158	0.224	7.74e-25
NRIP1	1.03e-28	-0.309452	0.104	0.159	2.43e-24
FMNL2	6.82e-38	-0.314822	0.253	0.333	1.61e-33
PITPNC1	1.58e-136	-0.316627	0.417	0.545	3.73e-132
CWF19L2	1.81e-22	-0.327118	0.104	0.15	4.26e-18
GRB10	2.76e-87	-0.32757	0.41	0.548	6.5e-83
PARVB	4.92e-92	-0.329276	0.301	0.421	1.16e-87
PRKCA	5.88e-53	-0.330479	0.231	0.34	1.38e-48
HNRNPU	1.98e-42	-0.331065	0.216	0.297	4.67e-38
DISC1	1.43e-41	-0.336903	0.115	0.186	3.36e-37
PRKD1	9.23e-33	-0.346236	0.189	0.262	2.17e-28
NFIB	2.03e-87	-0.357041	0.512	0.631	4.77e-83
ST8SIA6	1.06e-50	-0.358725	0.492	0.578	2.5e-46
RIN2	1.14e-88	-0.362999	0.363	0.487	2.68e-84
HIF1A-AS2	5.05e-15	-0.367327	0.302	0.374	1.19e-10
HSP90AB1	1.23e-36	-0.367653	0.126	0.186	2.9e-32
FXR1	2.63e-46	-0.375807	0.158	0.239	6.18e-42
CAMK2D	4.5e-74	-0.377774	0.344	0.465	1.06e-69
PCAT19	9.66e-82	-0.387468	0.209	0.329	2.27e-77
ZNF83	2.27e-63	-0.394245	0.154	0.249	5.34e-59
ACER2	1.68e-78	-0.394918	0.239	0.367	3.95e-74
NDRG1	4.14e-43	-0.396141	0.14	0.222	9.74e-39
CRIM1	3.11e-174	-0.399371	0.52	0.67	7.33e-170
ST3GAL6	1.29e-47	-0.405529	0.143	0.221	3.03e-43
NEAT1	0	-0.410297	0.932	0.97	0
ADGRL3	1.9e-14	-0.411273	0.127	0.187	4.47e-10
PRKX	4.91e-69	-0.41738	0.136	0.253	1.16e-64
OSBPL1A	1.5e-46	-0.421123	0.119	0.182	3.54e-42
PLSCR4	1.11e-95	-0.42181	0.238	0.363	2.61e-91
KIAA1549	2.61e-72	-0.427124	0.172	0.287	6.13e-68
MIB1	9.48e-56	-0.429054	0.14	0.22	2.23e-51
ANKRD37	1.16e-46	-0.439503	0.113	0.2	2.73e-42
DNAJB6	7.09e-85	-0.471457	0.159	0.254	1.67e-80
BACE2	1.66e-126	-0.507019	0.337	0.495	3.9e-122
PDZD2	1.99e-167	-0.509349	0.374	0.564	4.69e-163
PLOD2	7.21e-63	-0.536281	0.162	0.264	1.7e-58
FAM155A	2.86e-55	-0.569006	0.147	0.236	6.74e-51
DCLK1	5.28e-88	-0.589866	0.107	0.189	1.24e-83
ELL2	1.39e-160	-0.603489	0.216	0.388	3.27e-156
PTGES3	1.96e-139	-0.653974	0.147	0.279	4.61e-135
AFF3	1.19e-121	-0.669055	0.295	0.358	2.81e-117
FAM13A	4.86e-95	-0.694173	0.109	0.243	1.14e-90
TSHZ1	2.1e-151	-0.710064	0.126	0.262	4.94e-147
P4HA1	1.57e-167	-0.722129	0.159	0.323	3.7e-163
HSPA1A	2.74e-126	-0.748642	0.151	0.244	6.45e-122
HSP90AA1	3.33e-228	-0.831099	0.211	0.385	7.84e-224
HIBCH	4.53e-211	-0.881991	0.124	0.278	1.07e-206
HSPB1	1.47e-189	-0.942212	0.197	0.329	3.45e-185
HSPH1	0	-1.41755	0.106	0.327	0

### Sheet: Venous
Gene	p_val	avg_logFC	pct.1	pct.2	p_val_adj
MT2A	6.88e-31	0.756532	0.467	0.28	1.62e-26
TMSB10	6.33e-51	0.659868	0.404	0.234	1.49e-46
IFITM3	4.85e-56	0.643705	0.391	0.228	1.14e-51
IER3	1.87e-52	0.618137	0.336	0.19	4.4e-48
KLF2	3.48e-46	0.589201	0.274	0.132	8.19e-42
ADAMTS6	4.6e-21	0.518839	0.383	0.246	1.08e-16
NAMPT	5.52e-32	0.501499	0.618	0.459	1.3e-27
EEF1A1	2.13e-36	0.486058	0.212	0.109	5e-32
PTMA	2.24e-30	0.484661	0.281	0.161	5.28e-26
PDLIM1	8.33e-13	0.458567	0.334	0.206	1.96e-08
IFITM2	1.47e-25	0.437357	0.212	0.121	3.45e-21
RAMP3	4.16e-20	0.429515	0.368	0.225	9.78e-16
NFKBIA	2.3e-13	0.405941	0.243	0.162	5.41e-09
TNXB	1.17e-22	0.396357	0.279	0.163	2.76e-18
WSB1	1.03e-39	0.39377	0.47	0.343	2.42e-35
C2orf83	3.66e-12	0.390363	0.325	0.236	8.61e-08
B2M	1.61e-31	0.38512	0.302	0.207	3.78e-27
ITM2A	3.33e-32	0.380514	0.279	0.178	7.84e-28
ACTB	9.98e-21	0.36787	0.385	0.275	2.35e-16
LDB2	1.56e-52	0.359479	0.567	0.403	3.66e-48
ACTG1	2.9e-19	0.356196	0.199	0.118	6.83e-15
SNTG2	5.83e-14	0.355843	0.46	0.338	1.37e-09
TAGLN2	1.07e-17	0.354837	0.273	0.179	2.51e-13
LAMA3	1.86e-24	0.339589	0.235	0.156	4.38e-20
IL6ST	2.13e-14	0.338198	0.388	0.279	5.01e-10
SLC26A2	2.55e-22	0.333698	0.351	0.251	6e-18
HEG1	2.18e-17	0.314939	0.338	0.247	5.14e-13	s
ARHGAP31	2.61e-22	0.309851	0.455	0.348	6.15e-18
TM4SF1	6.15e-11	0.306241	0.209	0.141	1.45e-06
FBXL7	1.01e-25	0.301863	0.404	0.296	2.37e-21
NEDD4L	2.35e-12	-0.303867	0.151	0.21	5.53e-08
PCAT19	7.86e-26	-0.304379	0.289	0.371	1.85e-21
GALNT15	2.68e-23	-0.305419	0.281	0.358	6.32e-19
CPE	1.59e-08	-0.305661	0.165	0.219	0.000374597
RIN2	2.36e-33	-0.306634	0.421	0.506	5.56e-29
PDXK	8.81e-21	-0.309805	0.24	0.328	2.07e-16
FXR1	1.9e-15	-0.313436	0.202	0.26	4.47e-11
CWF19L2	2.35e-14	-0.313842	0.113	0.158	5.53e-10
CLIC2	3.61e-16	-0.31427	0.121	0.165	8.49e-12
ATP7B	3.51e-15	-0.315269	0.108	0.17	8.27e-11
PHF21A	4.28e-20	-0.316158	0.342	0.424	1.01e-15
FMNL2	4.84e-23	-0.31627	0.341	0.403	1.14e-18
MTUS1	9.91e-24	-0.316844	0.409	0.469	2.33e-19
GALNT18	3.26e-57	-0.319122	0.74	0.78	7.68e-53
RPS6KA5	6.27e-16	-0.319637	0.189	0.27	1.48e-11
LY96	4.78e-21	-0.322054	0.105	0.159	1.12e-16
NR3C2	9.6e-16	-0.322252	0.508	0.577	2.26e-11
SORBS1	1.37e-56	-0.32274	0.609	0.705	3.23e-52
ABCA1	1.02e-25	-0.327357	0.348	0.428	2.39e-21
SFMBT2	7.64e-31	-0.330121	0.388	0.462	1.8e-26
SPATA6L	1.19e-23	-0.331809	0.115	0.178	2.81e-19
CAMK2D	1.61e-37	-0.33237	0.454	0.518	3.78e-33
CDK5RAP2	5.07e-26	-0.337516	0.17	0.239	1.19e-21
GNA14	2.37e-18	-0.34059	0.122	0.192	5.58e-14
FAM155A	1.67e-16	-0.342827	0.398	0.475	3.93e-12
MT-ATP6	4.16e-21	-0.347629	0.22	0.303	9.79e-17
KIAA1549	5.99e-20	-0.34819	0.107	0.176	1.41e-15
PDZRN3	6.36e-33	-0.349306	0.622	0.723	1.5e-28
NAV2	1.29e-24	-0.349634	0.191	0.264	3.04e-20
ATP10A	7.26e-61	-0.36024	0.771	0.836	1.71e-56
SCARB1	8.02e-35	-0.360742	0.465	0.571	1.89e-30
SNAP23	2.1e-21	-0.360967	0.148	0.202	4.93e-17
CGNL1	1.47e-27	-0.373478	0.452	0.551	3.45e-23
PRKX	3.07e-23	-0.374859	0.127	0.226	7.23e-19
RORA	6.9e-24	-0.375021	0.48	0.59	1.62e-19
ATP11A	3.73e-45	-0.375188	0.359	0.46	8.79e-41
SORBS2	3.56e-48	-0.375288	0.623	0.66	8.38e-44
AKAP12	5.2e-41	-0.384655	0.261	0.366	1.22e-36
NEAT1	7.85e-130	-0.402765	0.949	0.959	1.85e-125
MT-ND3	4.55e-24	-0.408273	0.291	0.376	1.07e-19
ST8SIA6	2.09e-39	-0.413378	0.441	0.53	4.93e-35
TCAF2	1.18e-36	-0.415216	0.148	0.253	2.78e-32
OSBPL1A	1.22e-27	-0.417483	0.158	0.215	2.87e-23
ACER2	1.74e-34	-0.417893	0.225	0.345	4.09e-30
DEPTOR	5.68e-17	-0.41845	0.143	0.257	1.34e-12
PDZD2	3.83e-44	-0.420098	0.413	0.522	9e-40
NDRG1	5.38e-30	-0.42083	0.224	0.31	1.27e-25
DNAJB6	5.25e-37	-0.427621	0.178	0.259	1.24e-32
SORT1	1.05e-46	-0.428864	0.393	0.492	2.47e-42
GALNT17	1.2e-07	-0.430709	0.205	0.298	0.00282486
CP	2.31e-87	-0.431232	0.338	0.48	5.44e-83
RNF144B	3.13e-32	-0.432891	0.425	0.516	7.36e-28
CHST15	9.83e-19	-0.440963	0.228	0.333	2.31e-14
ADGRL3	2.65e-11	-0.518773	0.417	0.494	6.23e-07
HSP90AA1	2.85e-53	-0.519305	0.235	0.346	6.71e-49
ELL2	9e-65	-0.522884	0.22	0.379	2.12e-60
DCLK1	2.05e-46	-0.541127	0.131	0.208	4.82e-42
BACE2	1.16e-107	-0.576401	0.501	0.664	2.73e-103
PLOD2	5.35e-32	-0.57668	0.198	0.3	1.26e-27
PTGES3	9.61e-65	-0.592352	0.171	0.264	2.26e-60
TSHZ1	4.61e-56	-0.597088	0.142	0.257	1.09e-51
HIF1A-AS2	3.98e-33	-0.597104	0.258	0.392	9.37e-29
HSPA1B	3.11e-55	-0.654969	0.129	0.218	7.32e-51
HIBCH	9.25e-63	-0.662519	0.156	0.251	2.18e-58
P4HA1	5.53e-73	-0.682483	0.17	0.321	1.3e-68
FAM13A	1.02e-47	-0.715399	0.108	0.252	2.41e-43
HSPB1	1.88e-74	-0.793635	0.202	0.314	4.42e-70
HSPH1	2.34e-93	-0.875196	0.143	0.285	5.51e-89

### Sheet: SMC
Gene	p_val	avg_logFC	pct.1	pct.2	p_val_adj
GPC6	1.1e-38	0.687884	0.246	0.144	2.58e-34
ATP1A2	2.03e-70	0.636595	0.381	0.265	4.77e-66
GRID2	2.95e-56	0.628491	0.432	0.282	6.94e-52
DGKB	7.49e-66	0.618477	0.485	0.333	1.76e-61
THSD7B	6.63e-35	0.583322	0.204	0.114	1.56e-30
SLC6A1	1.9e-43	0.550402	0.294	0.189	4.46e-39
CADM2	1.1e-13	0.543607	0.162	0.11	2.58e-09
CYP7B1	2.01e-25	0.511992	0.168	0.102	4.72e-21
RAPGEF5	6.39e-33	0.510934	0.218	0.137	1.5e-28
KCNAB1	3.36e-50	0.506221	0.528	0.406	7.92e-46
SLCO3A1	7.76e-42	0.499337	0.375	0.276	1.83e-37
MAML3	2.24e-45	0.480297	0.362	0.277	5.26e-41
ITGA8	8.49e-28	0.472941	0.187	0.132	2e-23
IL1RAPL1	3.37e-27	0.46832	0.28	0.193	7.93e-23
INPP4B	3.11e-69	0.467179	0.6	0.507	7.32e-65
RCAN2	6.3e-65	0.466237	0.593	0.5	1.48e-60
SLC35F1	6.17e-21	0.4583	0.199	0.147	1.45e-16
ISYNA1	2.79e-17	0.45317	0.271	0.183	6.57e-13
LRMDA	4.14e-21	0.448073	0.167	0.113	9.75e-17
AC002066.1	7.28e-18	0.414111	0.2	0.15	1.71e-13
ITGA7	1.9e-16	0.403172	0.167	0.121	4.48e-12
SLC20A2	8.78e-43	0.401337	0.262	0.236	2.07e-38
FRY	1.44e-47	0.399375	0.493	0.411	3.39e-43
LSAMP	1.64e-24	0.395109	0.278	0.23	3.86e-20
GRID1	3.75e-16	0.394277	0.178	0.126	8.82e-12
FP671120.1	2.18e-44	0.392489	0.635	0.571	5.13e-40
SYTL2	2.29e-21	0.392062	0.168	0.132	5.4e-17
NOTCH3	1.58e-35	0.390791	0.478	0.395	3.72e-31
PLCB4	7.8e-53	0.390009	0.489	0.441	1.84e-48
MPPED2	7.74e-23	0.389721	0.206	0.143	1.82e-18
L3MBTL4	3.52e-26	0.386914	0.345	0.283	8.29e-22
NCALD	8.47e-23	0.385793	0.161	0.132	1.99e-18
SSH2	1.43e-31	0.372411	0.326	0.273	3.36e-27
ANK2	3.92e-18	0.366458	0.185	0.131	9.22e-14
SLC38A11	8.24e-52	0.364603	0.556	0.499	1.94e-47
NEBL	3.74e-21	0.348198	0.33	0.275	8.81e-17
CARMN	9.18e-36	0.34795	0.466	0.409	2.16e-31
ITIH5	5.53e-27	0.347084	0.332	0.278	1.3e-22
PCDH9	2.89e-24	0.34455	0.276	0.237	6.81e-20
SMYD3	1.77e-19	0.342721	0.334	0.272	4.16e-15
CTNNA3	1.57e-26	0.342515	0.477	0.381	3.69e-22
C11orf96	9.47e-17	0.337207	0.311	0.323	2.23e-12
PLA2R1	6.03e-19	0.336684	0.157	0.112	1.42e-14
POU6F2	2.65e-16	0.335231	0.186	0.14	6.24e-12
ARHGAP10	9.36e-52	0.333744	0.616	0.576	2.2e-47
CCDC3	4.81e-21	0.333081	0.186	0.157	1.13e-16
ACTB	2.08e-12	0.33141	0.45	0.372	4.9e-08
APBB2	3.31e-47	0.325637	0.651	0.6	7.78e-43
LDB2	1.07e-13	0.321793	0.181	0.131	2.52e-09
ZFHX3	1.44e-54	0.316207	0.873	0.88	3.39e-50
DGKG	6.27e-18	0.31578	0.194	0.151	1.48e-13
LDB3	1.66e-15	0.314779	0.163	0.146	3.9e-11
SLC8A1	1.12e-22	0.310827	0.28	0.257	2.63e-18
CELF2	2.72e-20	0.308844	0.222	0.194	6.39e-16
KCNT2	1.26e-12	0.304937	0.258	0.216	2.97e-08
GPX3	4.03e-16	-0.301124	0.156	0.223	9.48e-12
UBE2D3	4.95e-34	-0.303995	0.254	0.382	1.17e-29
GBE1	3.22e-25	-0.305404	0.141	0.242	7.58e-21
ATP2C1	1.15e-22	-0.313332	0.101	0.183	2.7e-18
HSP90AB1	4.84e-23	-0.313848	0.102	0.188	1.14e-18
PAPOLA	1.16e-22	-0.314354	0.158	0.246	2.74e-18
HERC4	8.49e-23	-0.329653	0.225	0.34	2e-18
TRPC4	2.81e-17	-0.334813	0.128	0.209	6.61e-13
ZIC1	3.43e-24	-0.339744	0.29	0.41	8.06e-20
OSBPL1A	2.39e-14	-0.351799	0.109	0.179	5.62e-10
MAP3K5	1.3e-32	-0.354458	0.198	0.331	3.06e-28
RGL3	1.47e-32	-0.355211	0.143	0.24	3.45e-28
FAM13A	1.75e-24	-0.361009	0.166	0.276	4.11e-20
SH3RF3	3.44e-27	-0.36192	0.272	0.398	8.09e-23
XPO1	1.4e-24	-0.364144	0.147	0.26	3.3e-20
COL4A1	1.12e-43	-0.382807	0.344	0.497	2.64e-39
MIB1	3.81e-28	-0.386193	0.133	0.232	8.96e-24
FBXO32	6.54e-26	-0.392607	0.151	0.264	1.54e-21
ELL2	9.8e-105	-0.396623	0.332	0.563	2.31e-100
FXR1	3.84e-38	-0.400009	0.142	0.262	9.05e-34
KSR1	3.54e-37	-0.403768	0.148	0.276	8.33e-33
SGIP1	1.16e-70	-0.446063	0.504	0.681	2.72e-66
PDE7B	2.95e-33	-0.448377	0.323	0.459	6.96e-29
SORBS1	4.87e-34	-0.453	0.297	0.443	1.15e-29
DNAJB6	6.9e-38	-0.459771	0.107	0.219	1.63e-33
HSPA1A	4.72e-31	-0.462134	0.193	0.283	1.11e-26
LINC01505	4.37e-27	-0.482869	0.132	0.213	1.03e-22
RNF152	2.18e-63	-0.490465	0.481	0.662	5.12e-59
BTBD9	5.55e-80	-0.492321	0.447	0.636	1.31e-75
KLHL29	1.01e-48	-0.53129	0.14	0.264	2.39e-44
PCBP3	5.24e-70	-0.534424	0.218	0.387	1.23e-65
PITPNC1	3.4e-110	-0.584664	0.38	0.589	7.99e-106
PDE4D	1.47e-31	-0.599052	0.286	0.432	3.47e-27
PTGES3	7.9e-56	-0.619388	0.136	0.286	1.86e-51
NEAT1	4.27e-273	-0.630858	0.872	0.968	1.01e-268
HSP90AA1	1.7e-59	-0.720716	0.23	0.407	4.01e-55
P4HA1	1.91e-75	-0.831775	0.106	0.268	4.48e-71
ADAMTS9	8.4e-201	-0.83656	0.263	0.575	1.98e-196
HSPB1	2.6e-168	-1.03285	0.408	0.602	6.12e-164
HSPA1B	8.26e-125	-1.08227	0.123	0.311	1.94e-120

### Sheet: Pericyte
Gene	p_val	avg_logFC	pct.1	pct.2	p_val_adj
SLC6A1-AS1	0	0.925066	0.307	0.112	0
SLC20A2	0	0.767259	0.543	0.359	0
SLC6A1	0	0.729102	0.617	0.382	0
GRID2	1.27e-164	0.620005	0.272	0.162	2.98e-160
CDH6	2.08e-218	0.572156	0.389	0.243	4.89e-214
ATP1A2	0	0.550289	0.813	0.634	0
DACH1	6.67e-213	0.545609	0.466	0.335	1.57e-208
ACTB	7.68e-117	0.534516	0.315	0.188	1.81e-112
RAPH1	8.79e-118	0.526314	0.306	0.19	2.07e-113
MAML3	1.5e-119	0.510348	0.215	0.122	3.53e-115
CCDC3	1.11e-116	0.497168	0.24	0.154	2.62e-112
ZNF385B	2.03e-76	0.464036	0.187	0.118	4.78e-72
FRY	6.23e-174	0.45165	0.486	0.362	1.47e-169
GRID1	2.66e-71	0.439093	0.17	0.106	6.26e-67
RAPGEF5	9.82e-150	0.438211	0.37	0.268	2.31e-145
SESN3	1.15e-113	0.422469	0.314	0.223	2.71e-109
NCALD	4.75e-86	0.417118	0.186	0.105	1.12e-81
SMOC2	2.52e-105	0.413675	0.239	0.161	5.94e-101
CTNNA3	5.41e-40	0.408014	0.218	0.146	1.27e-35
ST5	1.39e-92	0.406676	0.292	0.204	3.27e-88
CARMN	9.03e-140	0.405381	0.425	0.324	2.12e-135
IL1RAPL1	8.7e-55	0.401337	0.255	0.172	2.05e-50
DCN	7.3e-71	0.386319	0.278	0.198	1.72e-66
ADK	4.57e-120	0.385818	0.398	0.304	1.08e-115
PCDH9	1.14e-48	0.384032	0.295	0.233	2.68e-44
DMD	2.18e-111	0.38035	0.476	0.381	5.14e-107
MPPED2	4.23e-99	0.378564	0.364	0.276	9.96e-95
GPC6	3.77e-50	0.376526	0.206	0.141	8.87e-46
NOTCH3	5.42e-91	0.366117	0.459	0.36	1.28e-86
GRM8	1.41e-192	0.363727	0.683	0.593	3.32e-188
LDB2	1.49e-81	0.362018	0.323	0.233	3.51e-77
PITPNM2	1.21e-77	0.361084	0.207	0.143	2.86e-73
PRKN	1.21e-92	0.356639	0.337	0.256	2.84e-88
CPT1A	1.77e-66	0.350395	0.159	0.102	4.16e-62
PLA2R1	1.66e-65	0.350247	0.191	0.123	3.9e-61
INPP4B	9.36e-153	0.347948	0.588	0.507	2.2e-148
AC012409.2	3.16e-82	0.345683	0.384	0.299	7.45e-78
PLCB4	8.6e-124	0.344476	0.556	0.471	2.03e-119
THSD7B	3.73e-43	0.339882	0.231	0.164	8.78e-39
IMMP2L	3.39e-141	0.339329	0.595	0.474	7.98e-137
SH3D19	3.23e-72	0.338626	0.35	0.264	7.61e-68
FP671120.1	1.68e-137	0.335102	0.558	0.504	3.96e-133
PDZRN3	2.33e-72	0.334558	0.323	0.242	5.48e-68
TXNIP	4.43e-40	0.334042	0.367	0.284	1.04e-35
LSAMP	7.8e-58	0.333767	0.346	0.288	1.84e-53
NR2F1	3.52e-46	0.332808	0.22	0.157	8.29e-42
CACNA2D3	8.1e-76	0.330153	0.377	0.3	1.91e-71
ARHGAP10	5.43e-117	0.329677	0.629	0.54	1.28e-112
APBB2	2.44e-178	0.329071	0.646	0.563	5.74e-174
ADARB2	2.64e-80	0.325053	0.396	0.317	6.22e-76
SLCO3A1	8.36e-40	0.316209	0.191	0.135	1.97e-35
CFH	1.29e-51	0.314531	0.211	0.157	3.03e-47
IGFBP7	1.74e-81	0.314409	0.427	0.337	4.1e-77
LRMDA	6.06e-37	0.313722	0.15	0.106	1.43e-32
RERG	1.11e-36	0.312269	0.177	0.125	2.62e-32
SMYD3	1.7e-69	0.31065	0.414	0.34	4.01e-65
PTN	6.77e-70	0.308736	0.332	0.263	1.59e-65
CELF2	8.49e-50	0.307331	0.299	0.24	2e-45
SLC38A11	1.65e-126	0.307138	0.646	0.554	3.89e-122
DGKB	8.28e-102	0.306957	0.557	0.492	1.95e-97
CIRBP	7.21e-53	0.30556	0.145	0.104	1.7e-48
NEBL	8e-101	0.304086	0.504	0.423	1.88e-96
ITIH5	2.17e-143	0.302375	0.61	0.531	5.11e-139
RBMS3-AS3	4.84e-26	0.302178	0.172	0.139	1.14e-21
RGS5	9.9e-96	0.301758	0.495	0.423	2.33e-91
MYO6	1.01e-70	0.301652	0.333	0.266	2.38e-66
MYO1B	3.11e-99	0.301512	0.558	0.489	7.32e-95
MTUS1	2.8e-75	-0.308238	0.327	0.444	6.59e-71
ARHGAP26	1.29e-145	-0.31475	0.454	0.596	3.03e-141
STAT3	7.2e-95	-0.315681	0.207	0.322	1.69e-90
CPE	3.49e-25	-0.316205	0.373	0.431	8.23e-21
CAMK2D	8.44e-69	-0.31721	0.388	0.496	1.99e-64
SIK2	9.18e-183	-0.317328	0.409	0.566	2.16e-178
FAM110B	2.01e-58	-0.318191	0.184	0.28	4.73e-54
VPS13D	5.98e-58	-0.318445	0.316	0.421	1.41e-53
SPATS2L	1.05e-49	-0.321647	0.242	0.327	2.47e-45
ELOVL5	3.98e-72	-0.321697	0.203	0.301	9.37e-68
LPL	1.61e-81	-0.324348	0.133	0.227	3.79e-77
ZNF516	5.8e-49	-0.324458	0.103	0.17	1.36e-44
GRAMD2B	1.28e-131	-0.331417	0.478	0.609	3.02e-127
JAG1	4.38e-117	-0.333824	0.233	0.36	1.03e-112
CEBPD	5.84e-134	-0.341868	0.132	0.244	1.37e-129
UBE2D3	8.03e-115	-0.344886	0.266	0.399	1.89e-110
GLIS3	5.28e-55	-0.345063	0.102	0.176	1.24e-50
HIPK2	3.21e-107	-0.347833	0.162	0.268	7.56e-103
RGL3	2.42e-146	-0.349181	0.185	0.309	5.69e-142
ENPEP	3.31e-184	-0.350054	0.154	0.287	7.8e-180
NXN	2.09e-62	-0.352226	0.203	0.301	4.91e-58
ABCC9	4.99e-86	-0.363256	0.336	0.474	1.17e-81
SMURF1	1.55e-121	-0.365081	0.235	0.367	3.65e-117
TRPC4	2.27e-142	-0.368878	0.387	0.525	5.34e-138
RNF24	9.53e-77	-0.373542	0.157	0.259	2.24e-72
PIP5K1B	9.56e-54	-0.381402	0.217	0.29	2.25e-49
ADGRD1	9.17e-145	-0.384427	0.316	0.472	2.16e-140
PAPOLA	1.95e-92	-0.387195	0.193	0.303	4.58e-88
HIF3A	5.23e-126	-0.388884	0.113	0.195	1.23e-121
SNX25	2.85e-131	-0.400447	0.166	0.292	6.71e-127
PDE7B	0	-0.403251	0.81	0.893	0
MIB1	9.35e-85	-0.404793	0.166	0.266	2.2e-80
CTBP2	7.57e-146	-0.414675	0.308	0.459	1.78e-141
COL4A4	8.73e-109	-0.418437	0.271	0.4	2.06e-104
YBX3	5.49e-154	-0.421717	0.159	0.285	1.29e-149
SLC6A17	6.27e-221	-0.438463	0.153	0.315	1.48e-216
RGS6	2.88e-31	-0.452266	0.149	0.206	6.79e-27
PDE4D	1.05e-155	-0.456565	0.366	0.523	2.47e-151
SIPA1L2	1.7e-113	-0.461755	0.165	0.289	4e-109
DNAJB6	5.83e-111	-0.469325	0.114	0.208	1.37e-106
BTBD9	0	-0.475409	0.548	0.723	0
ZIC1	5.16e-165	-0.476864	0.39	0.522	1.21e-160
COL4A2	1.23e-147	-0.479129	0.302	0.452	2.89e-143
ATP1B3	0	-0.479401	0.261	0.5	0
HIF1A-AS2	7.2e-109	-0.491916	0.201	0.348	1.69e-104
GPX3	3.52e-120	-0.50211	0.108	0.205	8.27e-116
FXR1	4.22e-131	-0.50432	0.14	0.261	9.94e-127
PCBP3	0	-0.519253	0.505	0.702	0
HIBCH	1.11e-94	-0.519577	0.115	0.204	2.62e-90
SGIP1	0	-0.557	0.766	0.9	0
PDE3A	1.72e-248	-0.570655	0.492	0.664	4.04e-244
ZCCHC24	6.17e-241	-0.571778	0.165	0.337	1.45e-236
KSR1	2.79e-230	-0.583612	0.171	0.346	6.56e-226
COL4A1	1.02e-204	-0.583807	0.255	0.427	2.4e-200
KCNE4	1.63e-263	-0.589167	0.226	0.414	3.85e-259
KLHL29	7.38e-187	-0.594121	0.166	0.308	1.74e-182
NEAT1	0	-0.6055	0.866	0.974	0
FAM13A	8.58e-272	-0.65952	0.259	0.458	2.02e-267
TACC1	1.52e-94	-0.682874	0.558	0.614	3.58e-90
RNF152	0	-0.687221	0.569	0.814	0
PITPNC1	0	-0.71947	0.414	0.709	0
PTGES3	1.01e-251	-0.723512	0.12	0.275	2.39e-247
P4HA1	1.57e-236	-0.74398	0.157	0.32	3.69e-232
ELL2	0	-0.833671	0.317	0.617	0
HSP90AA1	0	-0.87711	0.167	0.344	0
ADAMTS9	0	-0.9967	0.278	0.56	0
HSPB1	0	-1.53811	0.195	0.42	0

### Sheet: P. Fibroblast
Gene	p_val	avg_logFC	pct.1	pct.2	p_val_adj
ATP1A2	5.46e-29	0.586245	0.455	0.319	1.28e-24
APOD	5.78e-14	0.535832	0.499	0.375	1.36e-09
SLC6A1	3.42e-11	0.501852	0.226	0.139	8.06e-07
TNXB	1.42e-11	0.482565	0.334	0.226	3.34e-07
SHISA6	1.04e-08	0.465651	0.25	0.147	0.000245794
ST6GALNAC3	3.69e-08	0.459954	0.428	0.368	0.000867939
PDE1C	3.92e-07	0.44477	0.187	0.114	0.00922367
PIAS1	8.31e-12	0.363901	0.59	0.486	1.96e-07
DLG2	1.61e-20	0.348364	0.759	0.675	3.79e-16
MTHFD1L	1.04e-08	-0.30595	0.168	0.242	0.00024515
SGIP1	3.3e-08	-0.311692	0.186	0.26	0.000777602
ARHGAP24	1.22e-09	-0.312213	0.177	0.256	2.88e-05
TTLL5	1.45e-07	-0.323863	0.274	0.364	0.00341593
CAMK2D	4.29e-09	-0.325783	0.267	0.372	0.000100981
SDK1	1.76e-08	-0.331616	0.269	0.353	0.00041313
ST3GAL6	6.44e-08	-0.346053	0.116	0.193	0.0015149
ELL2	3.11e-15	-0.349183	0.206	0.299	7.32e-11
LAMB1	4.66e-10	-0.359076	0.215	0.304	1.1e-05
PCBP3	3.37e-07	-0.361043	0.104	0.173	0.00793096
SIK2	2.46e-11	-0.375615	0.27	0.378	5.8e-07
NEAT1	8.3e-26	-0.382397	0.908	0.948	1.95e-21
MYO10	1.78e-09	-0.387198	0.184	0.295	4.19e-05
COL4A1	4.37e-15	-0.393999	0.211	0.339	1.03e-10
ACSL4	3.95e-07	-0.396508	0.101	0.157	0.00930668
TPST1	4.55e-09	-0.409879	0.134	0.228	0.000107204
P4HA1	1.89e-10	-0.430221	0.127	0.23	4.44e-06
PDE3A	2.92e-11	-0.51656	0.194	0.309	6.88e-07
NEGR1	7.07e-08	-0.539961	0.253	0.333	0.00166317
PITPNC1	1.98e-26	-0.648162	0.183	0.341	4.67e-22
ADAMTS9	4.85e-26	-0.695692	0.12	0.259	1.14e-21
HSPB1	2.42e-11	-0.727411	0.133	0.222	5.7e-07

### Sheet: Astrocyte
Gene	p_val	avg_logFC	pct.1	pct.2	p_val_adj
LINC00499	1.76e-80	0.483866	0.251	0.159	4.13e-76
ZNF98	1.16e-61	0.418041	0.199	0.13	2.73e-57
CTNNA3	3.05e-36	0.358476	0.189	0.121	7.18e-32
CFAP54	6.23e-21	0.348099	0.191	0.134	1.47e-16
LRRTM4	1.11e-31	0.338153	0.197	0.147	2.62e-27
DNAH7	8.22e-31	0.319049	0.269	0.181	1.94e-26
COL21A1	1.68e-40	0.311192	0.24	0.158	3.96e-36
ANGPT1	4.31e-37	0.307028	0.202	0.144	1.01e-32
ELOVL5	5.26e-43	-0.302551	0.107	0.193	1.24e-38
MT-ND2	5.96e-29	-0.30363	0.112	0.191	1.4e-24
ZBTB16	2.66e-63	-0.30491	0.316	0.45	6.26e-59
MBNL2	2.37e-42	-0.305697	0.265	0.354	5.58e-38
CACNA2D3	2.56e-32	-0.308109	0.286	0.337	6.02e-28
MIB1	2.13e-46	-0.313035	0.177	0.276	5.02e-42
TMTC1	9.69e-54	-0.313054	0.233	0.357	2.28e-49
MT-CO2	6.76e-26	-0.324268	0.166	0.257	1.59e-21
ZNF516	3.57e-57	-0.325519	0.193	0.29	8.4e-53
WWTR1	1.34e-37	-0.326532	0.205	0.306	3.15e-33
TRIO	8.43e-68	-0.337489	0.396	0.527	1.98e-63
CNN3	8.2e-105	-0.341638	0.259	0.417	1.93e-100
IRS2	2.5e-67	-0.348566	0.182	0.315	5.88e-63
SMAD1	2.83e-58	-0.351771	0.168	0.277	6.67e-54
FKBP5	1.71e-66	-0.363823	0.282	0.398	4.04e-62
MT-CO3	1.11e-42	-0.364626	0.209	0.33	2.6e-38
ARHGEF3	2.69e-73	-0.365313	0.209	0.35	6.34e-69
NEAT1	1.03e-168	-0.366773	0.938	0.95	2.42e-164
MT-ND4	2.53e-49	-0.375426	0.187	0.316	5.96e-45
MT-ND3	1.56e-21	-0.376648	0.205	0.31	3.67e-17
TENM4	1.51e-71	-0.403203	0.308	0.468	3.55e-67
HSPA1A	1.34e-49	-0.404853	0.15	0.216	3.16e-45
HMGB1	6.87e-61	-0.407152	0.311	0.389	1.62e-56
CADPS	1.08e-47	-0.414006	0.104	0.194	2.55e-43
CLIC4	3.04e-74	-0.434874	0.149	0.29	7.17e-70
MT-ATP6	4.35e-58	-0.439268	0.149	0.282	1.02e-53
OSBPL1A	4.63e-75	-0.439353	0.231	0.32	1.09e-70
NRXN3	6.86e-13	-0.454865	0.137	0.187	1.61e-08
TPST1	9.4e-119	-0.467683	0.256	0.412	2.21e-114
CD44	1.58e-107	-0.481392	0.337	0.489	3.71e-103
ATP9A	4.36e-75	-0.546192	0.22	0.363	1.03e-70
HSPB1	2.36e-178	-0.590182	0.252	0.417	5.55e-174
SLC7A11	1.09e-231	-0.671517	0.41	0.519	2.56e-227
PTGES3	2.98e-163	-0.687727	0.119	0.258	7.02e-159
